# A scaleable inducible knockout system for studying essential gene function in the malaria parasite

**DOI:** 10.1101/2024.01.14.575607

**Authors:** Abhinay Ramaprasad, Michael J Blackman

## Abstract

The malaria parasite needs nearly half of its genes to propagate normally within red blood cells. Inducible ways to interfere with gene expression like the DiCre-lox system is necessary to study the function of these essential genes. However, the existing DiCre-lox strategy is not well-suited to be deployed at scale to study several genes simultaneously. To overcome this, we have developed SHIFTiKO (frameshift-based trackable inducible knockout), a novel scaleable strategy that uses short, easy-to-construct, barcoded repair templates to insert *loxP* sites around short regions in the target genes. Induced DiCre-mediated excision of the flanked region causes a frameshift mutation resulting in genetic ablation of gene function. Dual DNA barcodes inserted into each mutant enables verification of successful modification and induced excision at each locus and collective phenotyping of the mutants, not only across multiple replication cycles to assess growth fitness but also within a single cycle to identify the specific phenotypic impairment they exhibit. As a proof of concept, we have applied SHIFTiKO to screen the functions of malarial rhomboid proteases, successfully identifying their blood stage-specific essentiality. SHIFTiKO, thus offers a powerful platform to conduct inducible phenotypic screens to study essential gene function at scale in the malaria parasite.
