## Supplementary Table 1 for "A scaleable inducible knockout system for studying essential gene function in the malaria parasite"

### Sheet: Sheet1
Primer	Sequence	Note
barcode.F	aaCGtaCtGacaATAACTTC	for bar-seq; integration/excision
barcode.R	CATGACGATGTATGAGTAC	for bar-seq; integration/excision
padding.F	TTTCTGTTGGTGCTGATATTGCAAGGTGAACCGAGCCAGACAATCCGGAGGCACGGGGCTCAAAGCCGCGACACGACGGCTCTCGGCCGGTAACAGTAACCCCGGAGTGAACACCTATGGGGCTGGATAAAACTGCCCTGGTGAGCGCCATCAGCAACCCGAATACGTGGCATTTCAGGAaaCGtaCtGacaATAACTTC	for bar-seq
padding.R	ACTTGCCTGTCGCTCTATCTTCAATGTGAACAACCACACCATAGCGATTTATCGGAGCGCCTCGGAATACGGTATGAGCAGGCGCCTCGTGAGACCATTGCGAATACCAGGTATCGTGTAAGTAGCGAAGGCCCGTACGCGAGATAAACTGCTAGGAAACCGCGTCTCTACGACCGGTGCTCATGACGATGTATGAGTAC	for bar-seq
boxit.F	gtaaataaaaaaaataaCGtaCtGacaATAACTTC	In-Fusion cloning
boxit.R	ctacaaaaaagaataaaaataaaaaataaaaaat	In-Fusion cloning
sub1.F	AGGCAATGTAAACAAATAGAAAGATAGA	integration/excision
sub1.R	TTCCTGATACATGAGTACCATGAT	integration/excision
p230p.F	CAAAATGGACAAGAAAAGGAC	integration/excision
p230p.R	ACCAGCTATAGCAAGATTTTCTTG	integration/excision
piplc.F	cttagatatgatgcaatcatctgcacat	integration/excision
piplc.R	ACACAGGAAACAGCTATGACtctgttcctctaaatctttacttttatc	integration/excision
gap45.F	GTTGTAAAACGACGGCCAGTGATGAAAATATGAGAGAATAAAACACAC	integration/excision
gap45.R	ACACAGGAAACAGCTATGACATGAACAACGGGAAAATATGTCT	integration/excision
gdpd.F	aatactgtcaaaacaagaatctttaccat	integration/excision
gdpd.R	cagatcttctttgttacctttaagttca	integration/excision
rom1.F	ACATGTAACATTAGATCATTTAAATTCGT	integration/excision
rom1.R	ATGGTTATACCATCTAGGTTTGTTA	integration/excision
rom3.F	AGGTTTATTGAATTCATTTATGTTAACACA	integration/excision
rom3.R	GAAGAAATGTGATATGCTGTTTAATAGA	integration/excision
rom4.F	TGTATATATCAGTATGCCCGAATG	integration/excision
rom4.R	CAATATAGCAGTGGTTGATATACATACT	integration/excision
rom6.F	GTATTACAGAAGGAATATAAAGCTGT	integration/excision
rom6.R	GAATAATGAAATAAACACTTCATTTGGT	integration/excision
rom7.F	TATTACGAGATTACTTCACTTAATTCTT	integration/excision
rom7.R	TCCATATAAAGCATATATAGCTGAAC	integration/excision
rom8.F	TTCTTAATTCCATATTAATGTTTTCAT	integration/excision
rom8.R	AGGTGTGGTGTCTATTTTAGGT	integration/excision
rom9.F	TGAAATATTCTTATGCTTCGTCA	integration/excision
rom9.R	GTATCTGTACTTAATAAGGGAGATGTAT	integration/excision
rom10.F	ATATGTAAAGGTATGTTGTTCTTAAATATA	integration/excision
rom10.R	GAAAACTATTAAGCTAGCTAAGGAC	integration/excision
